# Evaluation of Microplate Handling Accuracy for Applying Robotic Arms in Laboratory Automation

**DOI:** 10.1101/2023.12.29.573685

**Authors:** Yoritaka Harazono, Haruko Shimono, Kikumi Hata, Toutai Mitsuyama, Takaaki Horinouchi

## Abstract

An inexpensive single-arm robot is widely utilized for recent laboratory automation solutions. The integration of a single-arm robot as a transfer system into a semi-automatic liquid dispenser without a transfer system can be realized as an inexpensive alternative to a fully automated liquid handling system. However, there has been no quantitative investigation of the positional accuracy of robot arms required to transfer microplates. In this study, we constructed a platform comprising aluminum frames and digital gauges to facilitate such measurements. We measured the position repeatability of a robot arm equipped with a custom-made finger by repeatedly transferring microplates. Further, the acceptable misalignment of plate transfer was evaluated by adding an artificial offset to the microplate position using this platform. The results of these experiments are expected to serve as benchmarks for the selection of robot arms for laboratory automation in biology. Furthermore, all information for replicating this device will be made publicly available, thereby allowing many researchers to collaborate and accumulate knowledge, hopefully contributing to advances in this field.
