## Supplementary material for "Evaluation of Microplate Handling Accuracy for Applying Robotic Arms in Laboratory Automation": Table S1

speed_axis	value
High_X	0.018367
High_Y	-0.004141
High_X	0.011367
High_Y	-0.007141
High_X	0.016367
High_Y	-0.001141
High_X	0.025367
High_Y	-0.003141
High_X	0.030367
High_Y	-0.003141
High_X	0.023367
High_Y	-0.004141
High_X	0.024367
High_Y	-0.006141
High_X	0.019367
High_Y	-0.005141
High_X	0.014367
High_Y	-0.004141
High_X	0.002367
High_Y	-0.005141
High_X	0.002367
High_Y	0.000859
High_X	-0.002633
High_Y	-0.002141
High_X	-0.012633
High_Y	0.001859
High_X	-0.012633
High_Y	0.012859
High_X	-0.013633
High_Y	-0.002141
High_X	-0.011633
High_Y	-0.002141
High_X	-0.017633
High_Y	-0.003141
High_X	-0.014633
High_Y	-0.003141
High_X	-0.019633
High_Y	-0.004141
High_X	-0.010633
High_Y	-0.005141
High_X	-0.016633
High_Y	-0.002141
High_X	-0.002633
High_Y	-0.003141
High_X	-0.012633
High_Y	-0.007141
High_X	-0.018633
High_Y	-0.003141
High_X	0.000367
High_Y	-0.004141
High_X	-0.009633
High_Y	-0.000141
High_X	-0.024633
High_Y	-0.004141
High_X	-0.023633
High_Y	0.001859
High_X	-0.001633
High_Y	-0.000141
High_X	0.007367
High_Y	0.001859
High_X	-0.009633
High_Y	-0.000141
High_X	-0.025633
High_Y	0.000859
High_X	0.004367
High_Y	0.002859
High_X	-0.009633
High_Y	-0.000141
High_X	-0.018633
High_Y	0.002859
High_X	-0.026633
High_Y	0.003859
High_X	-0.022633
High_Y	-0.000141
High_X	-0.020633
High_Y	-0.003141
High_X	-0.021633
High_Y	-0.002141
High_X	-0.002633
High_Y	-0.004141
High_X	-0.001633
High_Y	-0.002141
High_X	-0.005633
High_Y	-0.002141
High_X	-0.010633
High_Y	0.001859
High_X	-0.018633
High_Y	-0.002141
High_X	-0.021633
High_Y	-0.002141
High_X	-0.011633
High_Y	-0.000141
High_X	-0.018633
High_Y	-0.005141
High_X	0.002367
High_Y	-0.004141
High_X	0.003367
High_Y	0.000859
High_X	0.002367
High_Y	-0.000141
High_X	-0.005633
High_Y	-0.001141
High_X	-0.007633
High_Y	0.001859
High_X	-0.001633
High_Y	0.000859
High_X	0.003367
High_Y	0.000859
High_X	0.002367
High_Y	0.001859
High_X	-0.002633
High_Y	0.001859
High_X	-0.001633
High_Y	0.000859
High_X	0.005367
High_Y	0.000859
High_X	0.003367
High_Y	-0.001141
High_X	0.004367
High_Y	0.001859
High_X	0.012367
High_Y	-0.001141
High_X	0.023367
High_Y	-0.000141
High_X	0.033367
High_Y	-0.004141
High_X	0.042367
High_Y	-0.002141
High_X	0.043367
High_Y	-0.003141
High_X	0.052367
High_Y	-0.007141
High_X	0.044367
High_Y	-0.004141
High_X	0.026367
High_Y	-0.002141
High_X	0.034367
High_Y	-0.004141
High_X	0.040367
High_Y	-0.004141
High_X	0.043367
High_Y	-0.004141
High_X	0.047367
High_Y	-0.005141
High_X	0.029367
High_Y	-0.004141
High_X	0.008367
High_Y	-0.003141
High_X	0.007367
High_Y	0.002859
High_X	0.000367
High_Y	-0.000141
High_X	-0.023633
High_Y	0.000859
High_X	-0.009633
High_Y	-0.009141
High_X	-0.002633
High_Y	-0.002141
High_X	0.007367
High_Y	-0.004141
High_X	-0.006633
High_Y	-0.006141
High_X	-0.006633
High_Y	-0.002141
High_X	-0.010633
High_Y	-0.000141
High_X	-0.004633
High_Y	-0.001141
High_X	-0.011633
High_Y	-0.004141
High_X	-0.012633
High_Y	0.001859
High_X	-0.011633
High_Y	0.004859
High_X	-0.015633
High_Y	0.002859
High_X	-0.028633
High_Y	0.003859
High_X	-0.037633
High_Y	0.006859
High_X	-0.031633
High_Y	0.006859
High_X	-0.034633
High_Y	0.004859
High_X	-0.030633
High_Y	0.004859
High_X	-0.019633
High_Y	0.004859
High_X	-0.018633
High_Y	0.011859
High_X	-0.019633
High_Y	0.009859
High_X	-0.013633
High_Y	0.007859
High_X	0.000367
High_Y	0.004859
High_X	-0.002633
High_Y	0.001859
High_X	0.003367
High_Y	0.008859
High_X	0.000367
High_Y	0.002859
High_X	0.001367
High_Y	0.003859
High_X	0.013367
High_Y	-0.002141
High_X	0.010367
High_Y	0.002859
High_X	0.009367
High_Y	0.002859
High_X	0.004367
High_Y	0.008859
High_X	0.002367
High_Y	0.002859
High_X	-0.000633
High_Y	0.005859
High_X	-0.007633
High_Y	0.003859
High_X	-0.002633
High_Y	0.005859
High_X	-0.000633
High_Y	0.001859
High_X	0.003367
High_Y	0.007859
High_X	-0.000633
High_Y	0.001859
High_X	0.008367
High_Y	-0.002141
High_X	0.010367
High_Y	0.004859
High_X	0.014367
High_Y	0.002859
High_X	0.006367
High_Y	0.002859
High_X	0.011367
High_Y	0.000859
High_X	0.002367
High_Y	-0.000141
High_X	0.003367
High_Y	0.003859
High_X	0.000367
High_Y	-0.001141
High_X	0.001367
High_Y	0.004859
High_X	0.000367
High_Y	-0.000141
High_X	0.002367
High_Y	-0.001141
High_X	0.012367
High_Y	0.001859
High_X	0.009367
High_Y	-0.002141
High_X	0.004367
High_Y	-0.002141
High_X	-0.002633
High_Y	0.001859
Row_X	0.018738
Row_Y	-0.001959
Row_X	-0.042262
Row_Y	-0.007959
Row_X	0.058738
Row_Y	-0.004959
Row_X	-0.022262
Row_Y	-0.018959
Row_X	0.029738
Row_Y	-0.008959
Row_X	-0.032262
Row_Y	-0.008959
Row_X	0.033738
Row_Y	-0.008959
Row_X	-0.035262
Row_Y	-0.015959
Row_X	0.035738
Row_Y	-0.008959
Row_X	-0.027262
Row_Y	-0.012959
Row_X	-0.019262
Row_Y	-0.010959
Row_X	-0.012262
Row_Y	-0.017959
Row_X	-0.024262
Row_Y	-0.005959
Row_X	0.014738
Row_Y	-0.008959
Row_X	-0.030262
Row_Y	-0.015959
Row_X	0.041738
Row_Y	-0.004959
Row_X	-0.028262
Row_Y	-0.011959
Row_X	0.040738
Row_Y	-0.010959
Row_X	-0.010262
Row_Y	-0.012959
Row_X	-0.034262
Row_Y	-0.017959
Row_X	0.001738
Row_Y	-0.008959
Row_X	-0.042262
Row_Y	-0.015959
Row_X	0.044738
Row_Y	-0.005959
Row_X	-0.028262
Row_Y	-0.013959
Row_X	0.003738
Row_Y	-0.004959
Row_X	-0.039262
Row_Y	-0.006959
Row_X	0.031738
Row_Y	0.002041
Row_X	-0.030262
Row_Y	-0.007959
Row_X	0.022738
Row_Y	-0.007959
Row_X	-0.025262
Row_Y	-0.006959
Row_X	-0.009262
Row_Y	-0.007959
Row_X	-0.033262
Row_Y	-0.005959
Row_X	0.011738
Row_Y	-0.002959
Row_X	-0.030262
Row_Y	-0.006959
Row_X	-0.012262
Row_Y	-0.008959
Row_X	-0.026262
Row_Y	-0.021959
Row_X	-0.006262
Row_Y	-0.013959
Row_X	-0.038262
Row_Y	-0.006959
Row_X	0.052738
Row_Y	-0.012959
Row_X	-0.003262
Row_Y	-0.000959
Row_X	-0.024262
Row_Y	-0.002959
Row_X	0.015738
Row_Y	-0.008959
Row_X	-0.026262
Row_Y	-0.004959
Row_X	0.015738
Row_Y	4.1e-05
Row_X	-0.014262
Row_Y	-0.001959
Row_X	-0.017262
Row_Y	0.002041
Row_X	-0.021262
Row_Y	-0.006959
Row_X	-0.008262
Row_Y	-0.005959
Row_X	-0.021262
Row_Y	-0.000959
Row_X	-0.005262
Row_Y	0.003041
Row_X	-0.026262
Row_Y	0.007041
Row_X	-0.007262
Row_Y	0.006041
Row_X	-0.031262
Row_Y	0.004041
Row_X	0.012738
Row_Y	4.1e-05
Row_X	-0.022262
Row_Y	-0.005959
Row_X	-0.017262
Row_Y	-0.004959
Row_X	-0.024262
Row_Y	-0.004959
Row_X	-0.000262
Row_Y	-0.000959
Row_X	-0.017262
Row_Y	-0.008959
Row_X	0.037738
Row_Y	-0.006959
Row_X	0.004738
Row_Y	-0.007959
Row_X	-0.017262
Row_Y	-0.005959
Row_X	0.025738
Row_Y	-0.008959
Row_X	-0.006262
Row_Y	0.001041
Row_X	-0.018262
Row_Y	0.001041
Row_X	-0.005262
Row_Y	-0.005959
Row_X	-0.012262
Row_Y	0.006041
Row_X	-0.006262
Row_Y	0.005041
Row_X	-0.017262
Row_Y	0.005041
Row_X	-0.003262
Row_Y	0.007041
Row_X	-0.008262
Row_Y	0.002041
Row_X	-0.012262
Row_Y	0.001041
Row_X	0.006738
Row_Y	0.006041
Row_X	-0.005262
Row_Y	0.006041
Row_X	0.012738
Row_Y	0.011041
Row_X	-0.007262
Row_Y	0.008041
Row_X	0.013738
Row_Y	0.010041
Row_X	-0.008262
Row_Y	-0.005959
Row_X	0.061738
Row_Y	0.007041
Row_X	0.011738
Row_Y	-0.001959
Row_X	0.005738
Row_Y	0.004041
Row_X	0.006738
Row_Y	0.003041
Row_X	0.002738
Row_Y	0.001041
Row_X	0.011738
Row_Y	0.007041
Row_X	-0.025262
Row_Y	0.008041
Row_X	0.036738
Row_Y	0.005041
Row_X	0.003738
Row_Y	0.003041
Row_X	-0.017262
Row_Y	0.004041
Row_X	0.057738
Row_Y	0.013041
Row_X	0.001738
Row_Y	0.008041
Row_X	-0.002262
Row_Y	0.002041
Row_X	-0.009262
Row_Y	0.006041
Row_X	0.003738
Row_Y	0.008041
Row_X	-0.010262
Row_Y	0.009041
Row_X	0.035738
Row_Y	0.011041
Row_X	-0.013262
Row_Y	0.010041
Row_X	-0.022262
Row_Y	0.002041
Row_X	0.026738
Row_Y	0.017041
Row_X	-0.023262
Row_Y	0.010041
Row_X	0.056738
Row_Y	0.020041
Row_X	0.012738
Row_Y	0.003041
Row_X	-0.035262
Row_Y	0.006041
Row_X	0.051738
Row_Y	0.012041
Row_X	-0.009262
Row_Y	0.010041
Row_X	0.026738
Row_Y	0.017041
Row_X	-0.013262
Row_Y	0.006041
Row_X	0.029738
Row_Y	0.015041
Row_X	-0.007262
Row_Y	0.005041
Row_X	0.039738
Row_Y	0.016041
Row_X	-0.007262
Row_Y	0.005041
Row_X	0.030738
Row_Y	0.015041
Row_X	-0.002262
Row_Y	-0.002959
Row_X	0.012738
Row_Y	0.010041
Row_X	-0.006262
Row_Y	0.012041
Row_X	0.032738
Row_Y	0.017041
Row_X	-0.012262
Row_Y	0.008041
Row_X	0.064738
Row_Y	0.014041
Row_X	0.007738
Row_Y	0.009041
Row_X	0.004738
Row_Y	0.011041
Row_X	0.018738
Row_Y	0.013041
Row_X	-0.017262
Row_Y	0.013041
Row_X	0.042738
Row_Y	0.021041
