## Supplementary material for "Evaluation of Microplate Handling Accuracy for Applying Robotic Arms in Laboratory Automation": Table S2

file name	total number of attempts	total number of failure	average of number of attempts before failure	estimated failure rate
deltaY_plus2200um	152	0	152	0.007
deltaY_plus2195um	143	69	1.449	0.69
deltaY_plus2190um	143	2	48.5	0.021
deltaY_plus2175um	143	0	143	0.007
deltaY_plus2150um	143	0	143	0.007
deltaY_plus2100um	131	0	131	0.008
deltaX_minus2300um	437	96	1.042	0.96
deltaX_minus2200um	714	61	1.639	0.61
deltaX_minus2100um	675	57	1.754	0.57
deltaX_minus2000um	714	41	2.439	0.41
deltaX_minus1950um	716	36	2.778	0.36
deltaX_minus1900um	697	1	3.0	0.333
deltaX_minus1800um	716	0	716	0.001
